# White-box Deep Neural Network Prediction of Genome-Wide Transcriptome Signatures

**DOI:** 10.1101/2021.02.11.430730

**Authors:** Rasmus Magnusson, Jesper N. Tegnér, Mika Gustafsson

## Abstract

Prediction algorithms for protein or gene structures, including transcription factor binding from sequence information, have been transformative in understanding gene regulation. Here we ask whether human transcriptomic profiles can be predicted solely from the expression of transcription factors (TFs). To this end, we explore whether a neural network (NN) could predict the transcriptome from TFs. Using at least one hidden layer, we find that the expression of 1,600 TFs can explain >95% of variance in 25,000 genes. Using the light-up technique to inspect the trained NN, we find an overrepresentation of known TF-gene regulations. Furthermore, the learned prediction network has a hierarchical organization. A smaller set of around 125 core TFs could explain close to 80% of the variance. Interestingly, reducing the number of TFs below 500 induces a rapid decline in prediction performance. Next, we evaluated the prediction model using transcriptional data from 22 human diseases. The TFs were sufficient to predict the target genes’ dysregulation (rho=0.61, P < 10^−216^). By inspecting the model, key causative TFs could be extracted for subsequent validation using disease-associated genetic variants. In conclusion, we demonstrate the construction of an interpretable neural network predictor. Analysis of the predictors revealed key TFs that were inducing transcriptional changes during disease.
