## Supplementary material for "White-box Deep Neural Network Prediction of Genome-Wide Transcriptome Signatures": S2

TFs removed in iteration: 1
Name	P-value	Enrichment
KEGG_LONG_TERM_DEPRESSION	0.0100918943239	4.06448814344
KEGG_GLYCOSPHINGOLIPID_BIOSYNTHESIS_GLOBO_SERIES	0.238789979004	3.91550818659
KEGG_GLYCOSPHINGOLIPID_BIOSYNTHESIS_GANGLIO_SERIES	0.253485835407	3.63568559954
KEGG_BASAL_CELL_CARCINOMA	0.0620497055311	3.48029692082
KEGG_OLFACTORY_TRANSDUCTION	2.218006169e-06	3.31836965555
KEGG_ETHER_LIPID_METABOLISM	0.132847689277	3.28824560265
KEGG_NEUROACTIVE_LIGAND_RECEPTOR_INTERACTION	0.000255015207324	3.06354525932
KEGG_ALPHA_LINOLENIC_ACID_METABOLISM	0.309491598645	2.82730923695
KEGG_CALCIUM_SIGNALING_PATHWAY	0.00763977640892	2.75444606414
KEGG_PYRUVATE_METABOLISM	0.180234935007	2.68177485968
TFs removed in iteration: 2
Name	P-value	Enrichment
KEGG_GLYCOSPHINGOLIPID_BIOSYNTHESIS_GLOBO_SERIES	0.0290060346313	8.50100603622
KEGG_BASAL_CELL_CARCINOMA	0.0126978436106	4.75809255344
KEGG_SULFUR_METABOLISM	0.223805411549	4.24196787149
KEGG_GAP_JUNCTION	0.00716508529018	3.75204076584
KEGG_MELANOGENESIS	0.00797285773145	3.66241669081
KEGG_GLYCOSPHINGOLIPID_BIOSYNTHESIS_GANGLIO_SERIES	0.253485835407	3.63568559954
KEGG_STEROID_BIOSYNTHESIS	0.28203351535	3.18097389558
KEGG_RENIN_ANGIOTENSIN_SYSTEM	0.28203351535	3.18097389558
KEGG_HEDGEHOG_SIGNALING_PATHWAY	0.0789277716279	3.12454739961
KEGG_NEUROACTIVE_LIGAND_RECEPTOR_INTERACTION	0.000255015207324	3.06354525932
TFs removed in iteration: 3
Name	P-value	Enrichment
KEGG_BASAL_CELL_CARCINOMA	0.00206299394676	6.1017929439
KEGG_LINOLEIC_ACID_METABOLISM	0.107297092932	3.77598926895
KEGG_ABC_TRANSPORTERS	0.0528342511665	3.73539535799
KEGG_PRIMARY_BILE_ACID_BIOSYNTHESIS	0.267898532463	3.39317269076
KEGG_HEDGEHOG_SIGNALING_PATHWAY	0.0789277716279	3.12454739961
KEGG_MELANOGENESIS	0.0302766721217	3.00988330555
KEGG_STEROID_HORMONE_BIOSYNTHESIS	0.0899105993357	2.94393610422
KEGG_ALPHA_LINOLENIC_ACID_METABOLISM	0.309491598645	2.82730923695
KEGG_AXON_GUIDANCE	0.0333557973805	2.60363736377
KEGG_WNT_SIGNALING_PATHWAY	0.0431353802188	2.43755433208
TFs removed in iteration: 4
Name	P-value	Enrichment
KEGG_GLYCOSPHINGOLIPID_BIOSYNTHESIS_GLOBO_SERIES	0.0290060346313	8.50100603622
KEGG_PRIMARY_BILE_ACID_BIOSYNTHESIS	0.0372953795856	7.28600172463
KEGG_STEROID_HORMONE_BIOSYNTHESIS	0.000652003852332	6.28712174525
KEGG_BASAL_CELL_CARCINOMA	0.00206299394676	6.1017929439
KEGG_GLYCOSPHINGOLIPID_BIOSYNTHESIS_LACTO_AND_NEOLACTO_SERIES	0.0891358200979	4.24849094567
KEGG_SULFUR_METABOLISM	0.223805411549	4.24196787149
KEGG_LINOLEIC_ACID_METABOLISM	0.107297092932	3.77598926895
KEGG_O_GLYCAN_BIOSYNTHESIS	0.107297092932	3.77598926895
KEGG_GLYCOSPHINGOLIPID_BIOSYNTHESIS_GANGLIO_SERIES	0.253485835407	3.63568559954
KEGG_STEROID_BIOSYNTHESIS	0.28203351535	3.18097389558
TFs removed in iteration: 5
Name	P-value	Enrichment
KEGG_GLYCOSPHINGOLIPID_BIOSYNTHESIS_GLOBO_SERIES	0.0290060346313	8.50100603622
KEGG_GLYCOSAMINOGLYCAN_BIOSYNTHESIS_KERATAN_SULFATE	0.0330479893769	7.84677294536
KEGG_CYSTEINE_AND_METHIONINE_METABOLISM	0.00359741698806	7.05900383142
KEGG_BASAL_CELL_CARCINOMA	0.00206299394676	6.1017929439
KEGG_TAURINE_AND_HYPOTAURINE_METABOLISM	0.17706228367	5.65662650602
KEGG_PROXIMAL_TUBULE_BICARBONATE_RECLAMATION	0.0720247911214	4.85599310147
KEGG_NITROGEN_METABOLISM	0.0720247911214	4.85599310147
KEGG_MELANOGENESIS	0.00179794168946	4.33325986874
KEGG_ARGININE_AND_PROLINE_METABOLISM	0.0190565034987	4.17447948877
KEGG_ACUTE_MYELOID_LEUKEMIA	0.0443392557528	4.03077249576
TFs removed in iteration: 6
Name	P-value	Enrichment
KEGG_PRIMARY_BILE_ACID_BIOSYNTHESIS	0.0372953795856	7.28600172463
KEGG_STARCH_AND_SUCROSE_METABOLISM	0.017883345478	4.26161616162
KEGG_STEROID_HORMONE_BIOSYNTHESIS	0.0215428716443	4.01045751634
KEGG_LONG_TERM_POTENTIATION	0.0107123372222	4.00082236842
KEGG_BASAL_CELL_CARCINOMA	0.0620497055311	3.48029692082
KEGG_PHENYLALANINE_METABOLISM	0.28203351535	3.18097389558
KEGG_HEDGEHOG_SIGNALING_PATHWAY	0.0789277716279	3.12454739961
KEGG_WNT_SIGNALING_PATHWAY	0.0143038064429	2.87250406504
KEGG_PROGESTERONE_MEDIATED_OOCYTE_MATURATION	0.0768233552971	2.58616545199
KEGG_P53_SIGNALING_PATHWAY	0.130610894458	2.46813215401
TFs removed in iteration: 7
Name	P-value	Enrichment
KEGG_STEROID_HORMONE_BIOSYNTHESIS	9.97955256307e-06	8.77583741388
KEGG_METABOLISM_OF_XENOBIOTICS_BY_CYTOCHROME_P450	9.20344559311e-07	8.62372188139
KEGG_RETINOL_METABOLISM	3.11723808375e-05	7.36281640966
KEGG_PRIMARY_BILE_ACID_BIOSYNTHESIS	0.0372953795856	7.28600172463
KEGG_CYSTEINE_AND_METHIONINE_METABOLISM	0.00359741698806	7.05900383142
KEGG_FATTY_ACID_METABOLISM	0.00123785838651	6.92772732246
KEGG_DRUG_METABOLISM_CYTOCHROME_P450	7.36807988187e-05	6.44042769857
KEGG_BASAL_CELL_CARCINOMA	0.00206299394676	6.1017929439
KEGG_ARACHIDONIC_ACID_METABOLISM	0.000867155040544	5.9237010454
KEGG_LINOLEIC_ACID_METABOLISM	0.0179862200259	5.89392059553
TFs removed in iteration: 8
Name	P-value	Enrichment
KEGG_STEROID_HORMONE_BIOSYNTHESIS	9.97605973737e-07	10.1084294587
KEGG_SULFUR_METABOLISM	0.0251792066357	9.27419059813
KEGG_METABOLISM_OF_XENOBIOTICS_BY_CYTOCHROME_P450	9.20344559311e-07	8.62372188139
KEGG_ASTHMA	0.0025213882469	7.87443667444
KEGG_DRUG_METABOLISM_OTHER_ENZYMES	0.00296667487225	5.57032212639
KEGG_BASAL_CELL_CARCINOMA	0.0126978436106	4.75809255344
KEGG_DRUG_METABOLISM_CYTOCHROME_P450	0.00267024043436	4.66457680251
KEGG_ASCORBATE_AND_ALDARATE_METABOLISM	0.0833063684969	4.43338290613
KEGG_RETINOL_METABOLISM	0.0078562035998	4.34073286214
KEGG_ALDOSTERONE_REGULATED_SODIUM_REABSORPTION	0.0443392557528	4.03077249576
TFs removed in iteration: 9
Name	P-value	Enrichment
KEGG_CIRCADIAN_RHYTHM_MAMMAL	0.127510221655	8.4859437751
KEGG_TAURINE_AND_HYPOTAURINE_METABOLISM	0.17706228367	5.65662650602
KEGG_BASAL_CELL_CARCINOMA	0.0126978436106	4.75809255344
KEGG_SMALL_CELL_LUNG_CANCER	0.0127289023808	3.82122786875
KEGG_ENDOMETRIAL_CANCER	0.0528342511665	3.73539535799
KEGG_GLYCOSAMINOGLYCAN_BIOSYNTHESIS_KERATAN_SULFATE	0.253485835407	3.63568559954
KEGG_PRIMARY_BILE_ACID_BIOSYNTHESIS	0.267898532463	3.39317269076
KEGG_OTHER_GLYCAN_DEGRADATION	0.267898532463	3.39317269076
KEGG_GLYCEROLIPID_METABOLISM	0.0685791173821	3.32871669004
KEGG_MTOR_SIGNALING_PATHWAY	0.0719559939887	3.25776424159
TFs removed in iteration: 10
Name	P-value	Enrichment
KEGG_CIRCADIAN_RHYTHM_MAMMAL	0.127510221655	8.4859437751
KEGG_SMALL_CELL_LUNG_CANCER	0.000476734260255	5.53717948718
KEGG_TGF_BETA_SIGNALING_PATHWAY	0.0142071345546	3.71017426509
KEGG_NON_SMALL_CELL_LUNG_CANCER	0.0558274016831	3.64631336406
KEGG_BASAL_CELL_CARCINOMA	0.0620497055311	3.48029692082
KEGG_OTHER_GLYCAN_DEGRADATION	0.267898532463	3.39317269076
KEGG_THYROID_CANCER	0.295896124682	2.99373966454
KEGG_STEROID_HORMONE_BIOSYNTHESIS	0.0899105993357	2.94393610422
KEGG_BLADDER_CANCER	0.159590474044	2.91198620293
KEGG_GLIOMA	0.11362824757	2.63876529477
TFs removed in iteration: 11
Name	P-value	Enrichment
KEGG_CIRCADIAN_RHYTHM_MAMMAL	0.127510221655	8.4859437751
KEGG_STEROID_HORMONE_BIOSYNTHESIS	8.70046128301e-05	7.50330284553
KEGG_BASAL_CELL_CARCINOMA	0.0126978436106	4.75809255344
KEGG_ASCORBATE_AND_ALDARATE_METABOLISM	0.0833063684969	4.43338290613
KEGG_DRUG_METABOLISM_OTHER_ENZYMES	0.0167562527382	4.35246077799
KEGG_SULFUR_METABOLISM	0.223805411549	4.24196787149
KEGG_ALDOSTERONE_REGULATED_SODIUM_REABSORPTION	0.0443392557528	4.03077249576
KEGG_LONG_TERM_POTENTIATION	0.0107123372222	4.00082236842
KEGG_METABOLISM_OF_XENOBIOTICS_BY_CYTOCHROME_P450	0.0113583464477	3.93911554033
KEGG_PENTOSE_AND_GLUCURONATE_INTERCONVERSIONS	0.101137722392	3.92137440025
TFs removed in iteration: 12
Name	P-value	Enrichment
KEGG_ASTHMA	2.00622600718e-05	12.8488843813
KEGG_NOD_LIKE_RECEPTOR_SIGNALING_PATHWAY	1.92757182932e-05	7.93044023187
KEGG_LEISHMANIA_INFECTION	3.49540043885e-05	7.23335834495
KEGG_SYSTEMIC_LUPUS_ERYTHEMATOSUS	0.000109656963557	7.20260162602
KEGG_PHENYLALANINE_METABOLISM	0.0417388065604	6.8
KEGG_HISTIDINE_METABOLISM	0.0163550905394	6.12991935484
KEGG_DORSO_VENTRAL_AXIS_FORMATION	0.0511775932603	5.99952657119
KEGG_METABOLISM_OF_XENOBIOTICS_BY_CYTOCHROME_P450	0.000400976536541	5.71341463415
KEGG_HEMATOPOIETIC_CELL_LINEAGE	0.000279679458323	5.21446801928
KEGG_STEROID_HORMONE_BIOSYNTHESIS	0.00412613156507	5.12388663968
TFs removed in iteration: 13
Name	P-value	Enrichment
KEGG_PRIMARY_BILE_ACID_BIOSYNTHESIS	0.0372953795856	7.28600172463
KEGG_TAURINE_AND_HYPOTAURINE_METABOLISM	0.17706228367	5.65662650602
KEGG_STEROID_HORMONE_BIOSYNTHESIS	0.00412613156507	5.12388663968
KEGG_ASCORBATE_AND_ALDARATE_METABOLISM	0.0833063684969	4.43338290613
KEGG_TIGHT_JUNCTION	0.000194683114262	4.37489168486
KEGG_DRUG_METABOLISM_OTHER_ENZYMES	0.0167562527382	4.35246077799
KEGG_STARCH_AND_SUCROSE_METABOLISM	0.017883345478	4.26161616162
KEGG_SULFUR_METABOLISM	0.223805411549	4.24196787149
KEGG_ECM_RECEPTOR_INTERACTION	0.00572952751265	3.94507723514
KEGG_PENTOSE_AND_GLUCURONATE_INTERCONVERSIONS	0.101137722392	3.92137440025
TFs removed in iteration: 14
Name	P-value	Enrichment
KEGG_ASTHMA	4.85519600447e-12	30.0661130285
KEGG_ALLOGRAFT_REJECTION	6.72662778332e-11	21.9653215637
KEGG_PRIMARY_IMMUNODEFICIENCY	1.27198869433e-07	17.2016293279
KEGG_GRAFT_VERSUS_HOST_DISEASE	4.28951344801e-09	16.7102051587
KEGG_AUTOIMMUNE_THYROID_DISEASE	2.39340274968e-10	15.5987679671
KEGG_INTESTINAL_IMMUNE_NETWORK_FOR_IGA_PRODUCTION	1.46790639356e-09	15.428389455
KEGG_TYPE_I_DIABETES_MELLITUS	1.08633356348e-07	13.6825930372
KEGG_SYSTEMIC_LUPUS_ERYTHEMATOSUS	1.02502386722e-08	12.4053813257
KEGG_VIRAL_MYOCARDITIS	9.20344559311e-07	8.62372188139
KEGG_T_CELL_RECEPTOR_SIGNALING_PATHWAY	7.02864675764e-09	8.58406306853
TFs removed in iteration: 15
Name	P-value	Enrichment
KEGG_ALANINE_ASPARTATE_AND_GLUTAMATE_METABOLISM	0.0025213882469	7.87443667444
KEGG_PRIMARY_BILE_ACID_BIOSYNTHESIS	0.0372953795856	7.28600172463
KEGG_GLYOXYLATE_AND_DICARBOXYLATE_METABOLISM	0.0372953795856	7.28600172463
KEGG_METABOLISM_OF_XENOBIOTICS_BY_CYTOCHROME_P450	6.01015600543e-05	6.64870902043
KEGG_STEROID_HORMONE_BIOSYNTHESIS	0.000652003852332	6.28712174525
KEGG_TAURINE_AND_HYPOTAURINE_METABOLISM	0.17706228367	5.65662650602
KEGG_DRUG_METABOLISM_CYTOCHROME_P450	0.000476734260255	5.53717948718
KEGG_FATTY_ACID_METABOLISM	0.00858988503036	5.38522062733
KEGG_RETINOL_METABOLISM	0.00145777493464	5.30964538015
KEGG_CYSTEINE_AND_METHIONINE_METABOLISM	0.025383998885	5.10725806452
